# Multi-model functionalization of disease-associated *PTEN* missense mutations identifies multiple molecular mechanisms underlying protein dysfunction

**DOI:** 10.1101/800011

**Authors:** Kathryn L. Post, Manuel Belmadani, Payel Ganguly, Fabian Meili, Riki Dingwall, Troy A. McDiarmid, Warren M. Meyers, Caitlin Herrington, Barry P. Young, Daniel B. Callaghan, Sanja Rogic, Matthew Edwards, Ana Niciforovic, Alessandro Cau, Catharine H. Rankin, Timothy P. O’Connor, Shernaz X. Bamji, Christopher J. Loewen, Douglas W. Allan, Paul Pavlidis, Kurt Haas

## Abstract

Functional variomics provides the foundation for personalized medicine by linking genetic variation to disease expression, outcome and treatment, yet its utility is dependent on appropriate assays to evaluate mutation impact on protein function. To fully assess the effects of 106 missense and nonsense variants of PTEN associated with autism spectrum disorder, somatic cancer and PHTS, we take a deep phenotypic profiling approach using 18 assays in 5 model systems spanning diverse cellular environments ranging from molecular function to neuronal morphogenesis and behavior. Variants inducing instability occurred across the protein, resulting in partial to complete loss of function (LoF), which was well correlated across models. However, assays were selectively sensitive to variants located in substrate binding and catalytic domains, which exhibited complete LoF or dominant negativity independent of effects on stability. Our results indicate that full characterization of variant impact requires assays sensitive to instability and a range of protein functions.
