## Supplementary material for "Multi-model functionalization of disease-associated *PTEN* missense mutations identifies multiple molecular mechanisms underlying protein dysfunction": PTEN variant annotation

### Sheet: Supplemental Table 1
PTEN Variants	Primary Catergoization	SNAP2	CADD phred	De Novo	ASD	Developmental Delay	Somatic Cancer	#times in COSMIC	PHTS	gnomAD v2.1.1 exome Allele Freq	ExAC Allele Freq	Clinical Pathology	Genomic coordinates
R130Q	ASD	81	33	NA	N	Y	Y	205	Y	0	0	ASD, DD, macrocephaly, hypotonia (Ciaccio et al, 2018); 5 PHTS, macrocephaly (Smith et al, 2019)	chr10:g.89692905G>A/c.389G>A/p.R130Q
R130X	ASD	NA	39	N	N	Y	Y	161	Y	1.19e-05	8.24e-06	ASD (Klein et al, 2013), DD (Varga et al, 2009; Vanderver et al, 2014), macrocephaly (Vanderver et al, 2014; Klein et al, 2013); sensory processing disorder (Varga et al, 2009) ; Notes: same mutation found in normal father (Varga et al, 2009); has also been found in CS, BRRS, and CS/BRRS (Zori et al 1998; Parisi et al, 2001)	chr10:g.89692904C>T/c.388C>T/p.R130*
R173H	ASD	54	33	N	Y	Y	Y	60	Y	7.96343e-06	8.25e-06	ASD (McBride et al, 2010); DD (Varga et al, 2009); macrocephaly (Butler, 2005; Varga et al, 2009; Hansen-Kiss et al, 2017); ADD (Hansen-Kiss, et al 2017); Notes: found in two patients (McBride et al, 2010)	chr10:g.89711900G>A/c.518G>A/p.R173H
R335X	ASD	NA	40	NA	Y		Y	43	Y	0	0	ASD, macrocephaly (Frazier et al, 2015; Hobert et al, 2014); seizure, macrocephaly, lipoma, overgrowth (Busa et al, 2015)	chr10:g.89720852C>T/c.1003C>T/p.R335*
R130L	ASD	92	33	NA	Y		Y	27	Y	0	0	ASD, macrocephaly (Klein et al, 2013); PHTS, Colon polyps, mucocutaneous lesions, lipomas (Smith et al, 2019)	chr10:g.89692905G>T/c.389G>T/p.R130L
Y68H	ASD	86	27.2	NA	Y		Y	22	Y	0	0	ASD, macrocephaly (Frazier et al, 2015); ASD, DD, leukodystrophy, macrocephaly, dysmorphic features (Smith et al, 2019)	chr10:g.89685307T>C/c.202T>C/p.Y68H
G132D	ASD	92	28	NA	Y	Y	Y	21	Y	0	0	ASD (Frazier et al, 2015; Smith et al, 2019), DD (Smith et al, 2019), macrocephaly (Frazier et al, 2015; Smith et al, 2019); leukodystrophy, lipoma, mucocutaneous lesions (Smith et al, 2019); patient2: PHTS patient: macrocephaly, skin cancer, kidney cancer (Smith et al, 2019)	chr10:g.89692911G>A/c.395G>A/p.G132D
G129R	ASD	92	29.4	NA	Y	Y	Y	17	Y	0	0	2 ASD, DD, macrocephaly, epilepsy, leukodystrophy, benign thyroid growth, colon polyps, mucocutaneous, lipoma, generalized overgrowth (Smith et al, 2019); Cowden (Elia et al, 2012; Spinelli et al, 2015)	chr10:g.89692901G>A/c.385G>A/p.G129R
C124S	Biochemical Control	83	26.4		N		Y	16	N	0	0		chr10:g.89692886T>A/c.370T>A/p.C124S
R130P	Cancer	93	33	Y	N		Y	16	Y	0	0	Macrocephaly, cutaneous lesions (Ciaccio et al, 2018)	chr10:g.89692905G>C/c.389G>C/p.R130P
Y155C	Cancer	22	26.2		N		Y	15	Y	0	0		chr10:g.89692980A>G/c.464A>G/p.Y155C
M35V	ASD	44	25.4	NA	Y		Y	14	Y	0	0	ASD, PHTS (Smith et al, 2019)	chr10:g.89653805A>G/c.103A>G/p.M35V
I101T	ASD	44	25.7	Y	Y	Y	Y	13	N	0	0	ASD (Smith et al, 2019), DD (Smith et al, 2019; Vanderver et al, 2014), macrocephaly (O'Roak et al, 2014; Smith et al, 2019; Vanderver et al, 2014); generalized overgrowth, dysmorphic features (Smith et al, 2019); Notes:also found in 1 unrelated patient with macrocephaly but no ASD (O'Roak et al, 2014)	chr10:g.89692818T>C/c.302T>C/p.I101T
P246L	ASD	35	23.8	N	Y	Y	Y	13	Y	0	0	ASD, DD (Vanderver et al, 2014; Smith et al, 2019); macrocephaly, dysmorphic features, mucocutaneous lesions (Smith et al, 2019)	chr10:g.89717712C>T/c.737C>T/p.P246L
H123Y	Cancer	80	26.8		N		Y	11	Y	0	0		chr10:g.89692883C>T/c.367C>T/p.H123Y
H93R	ASD	64	24.8	Y	Y		Y	11	Y	0	0	ASD, macrocephaly, macrosomia, speech delay (Butler, 2005); PHTS, eosinohpilic gastrointestinal disorder, eczema, allergic rhinitis (Henderson et al, 2014)	chr10:g.89692794A>G/c.278A>G/p.H93R
G129E	Biochemical Control	89	27.8		Y		Y	10	Y	0	0	DD, macrocephaly (Hansen-Kiss et al, 2017); Cowden disease (Smith et al, 2019; Marsh et al, 1998)	chr10:g.89692902G>A/c.386G>A/p.G129E
H93Y	ASD	67	26.8	NA	Y	Y	Y	9	Y	0	0	ASD (Frazier et al, 2015; Smith et al, 2019), DD (Smith et al, 2019), macrocephaly (Frazier et al, 2015; Smith et al, 2019); lipoma, mucocutaneous lesions (Smith et al, 2019); patient2: PHTS, macrocephaly, skin cancer (Smith et al, 2019)	chr10:g.89692793C>T/c.277C>T/p.H93Y
G127R	Cancer	91	29		N		Y	8	Y	0	0		chr10:g.89692895G>A/c.379G>A/p.G127R
Y27C	ASD	17	23.4	Y	N	Y	Y	8	Y	0	0	DD, macrocephaly, hypotonia (Vanderver et al, 2014)	chr10:g.89653782A>G/c.80A>G/p.Y27C
I135V	PHTS	-72	22.9		N		Y	7	Y	0	0	Cowden (Marsh et al 1998; Caux et al, 2007)	chr10:g.89692919A>G/c.403A>G/p.I135V
D252G	ASD	80	28.3	NA	Y	Y	Y	6	Y	0	0	ASD, DD, macrocephaly (Butler, 2005; Buxbaum et al, 2007); speech apraxia, sensory integration problems, a short attention span (Butler, 2005)	chr10:g.89717730A>G/c.755A>G/p.D252G
G36E	Pred High Impact	82	28.8		N		Y	6	Y	0	0		chr10:g.89653809G>A/c.107G>A/p.G36E
M134I	ASD	-15	27	N	N	Y	Y	6	Y	0	0	Macrocephaly (Busa et al, 2013; Busa et al, 2015); Notes: 2 siblings with macrocephaly, one with speech delay, one with overgrowth	chr10:g.89692918G>C/c.402G>C/p.M134I
Y155H	PHTS	62	25.8		N		Y	6	Y	0	0		chr10:g.89692979T>C/c.463T>C/p.Y155H
A126D	Pred High Impact	76	32		N		Y	5	N	0	0		chr10:g.89692893C>A/c.377C>A/p.A126D
F241S	ASD	21	21.6	NA	Y	Y	Y	5	Y	0	0	ASD, DD, macrocephaly (Butler, 2005; Buxbaum et al, 2007); overgrowth (Butler, 2005)	chr10:g.89717697T>C/c.722T>C/p.F241S
H93Q	Pred High Impact	77	25.1		N		Y	5	N	0	0		chr10:g.89692795T>A/c.279T>A/p.H93Q
R14G	ASD	52	18.01	N	Y		Y	5	Y	0	0	ASD, macroephaly (Frazier et al, 2015; Hansen-Kiss, et al 2017); 2 PHTS, macrocephaly (Smith et al, 2019)	chr10:g.89624266A>G/c.40A>G/p.R14G
A79T	PHTS	-95	22		N		Y	4	Y	0.000103055	0.0001	3 PHTS patients, Hashimoto, ovarian cancer (Smith et al, 2019); PHTS (Mester et al, 2011)	chr10:g.89690828G>A/c.235G>A/p.A79T
D92N	ASD	90	29.8	Y	Y		Y	4	N	0	0	ASD (Iossifov et al, 2014; O'Roak et al, 2014)	chr10:g.89692790G>A/c.274G>A/p.D92N
G44D	ASD	65	27.4	NA	N	Y	Y	4	Y	0	0	DD, macrocephaly (Varga et al, 2009; Vanderver et al, 2014); speech delay (Varga et al, 2009); abnormal white matter (Vanderver et al, 2014); Hansen-Kiss says that this individual, also reported in Varga, has ASD (Hansen-Kiss et al, 2017)	chr10:g.89653833G>A/c.131G>A/p.G44D
R15S	ASD	65	24.5	Y	N	Y	Y	4	Y	0	0	DD, macrocephaly (Vanderver et al, 2014)	chr10:g.89624271A>C/c.45A>C/p.R15S
Y68N	ASD	87	29	NA	Y		Y	4	Y	0	0	ASD, flattened nasal bridge and plagiocephaly (Klein et al, 2013); PHTS, macrocephaly epilepsy (Smith et al, 2019)	chr10:g.89685307T>A/c.202T>A/p.Y68N
A121P	Pred High Impact	83	27.9		N		Y	3	N	0	0		chr10:g.89692877G>C/c.361G>C/p.A121P
A126P	PHTS	79	27.7		N		Y	3	Y	0	0	PHTS, macrocephaly (Smith et al, 2019)	chr10:g.89692892G>C/c.376G>C/p.A126P
D268E	Population Variant	-89	2.326		N		Y	3	N	0.00067926	0.0009312		chr10:g.89720653C>G/c.804C>G/p.D268E; chr10:g.10:89720653C>A
K6E	ASD	67	25.1	NA	N	Y	Y	3	Y	0	0	DD, macrocephaly, hypotonia (Vanderver et al, 2014)	chr10:g.89624242A>G/c.16A>G/p.K6E
Q171E	ASD	45	25.5	N	Y	Y	Y	3	Y	0	0	ASD, DD (Vanderver et al, 2014)	chr10:g.89711893C>G/c.511C>G/p.Q171E
V133I	Pred High Impact	-13	22.5		N		Y	3	N	0	0		chr10:g.89692913G>A/c.397G>A/p.V133I
A121E	Pred High Impact	79	32		N		Y	2	N	0	0		chr10:g.89692878C>A/c.362C>A/p.A121E
C124R	ASD	93	25.9	NA	Y		Y	2	Y	0	0	ASD, macrocephaly, leukodystrophy, lipoma (Smith et al, 2019); sporadic Cowden, macrocephaly, thyroid adenoma on thyroid (Nelen et al, 1997); 2 unrelated families with Cowden, germline (Marsh et al, 1998)	chr10:g.89692886T>C/c.370T>C/p.C124R
D107V	ASD	25	26.1	Y	Y		Y	2	Y	0	0	ASD (O'Roak et al, 2014; Hansen-Kiss et al, 2017); ID, Macrocephaly, Cowden Syndrome (Hansen-Kiss et al, 2017)	chr10:g.89692836A>T/c.320A>T/p.D107V
E256K	Pred High Impact	79	31		N		Y	2	N	0	0		chr10:g.89717741G>A/c.766G>A/p.E256K
F56C	Population Variant	12	27.7		N		Y	2	N	4.20493e-06	1.08e-05		chr10:g.89685272T>G/c.167T>G/p.F56C
K342N	PHTS	62	23.7		N		Y	2	Y	0	0		chr10:g.89720875G>C/c.1026G>C/p.K342N
P357S	Pred Low Impact	-81	5.995		N		Y	2	N	0	0		chr10:g.89725086C>T/c.1069C>T/p.P357S
P38H	ASD	44	31	NA	Y		Y	2	Y	0	0	ASD, macrocephaly, recurrent otitis media, lipomas, and pigmented glans of the penis (Klein et al, 2013)	chr10:g.89653815C>A/c.113C>A/p.P38H
T131I	ASD	80	27.8	Y	Y		Y	2	N	0	0	ASD (O'Roak et al, 2012)	chr10:g.89692908C>T/c.392C>T/p.T131I
V255A	ASD	36	25.8	NA	Y		Y	2	N	0	0	ASD, macrocephaly (Klein et al, 2013)	chr10:g.89717739T>C/c.764T>C/p.V255A
A34D	Pred High Impact	86	33		N		Y	1	N	0	0		chr10:g.89653803C>A/c.101C>A/p.A34D
D22E	ASD	18	23.6	N	Y		Y	1	N	0	0	ASD, Found in father and one sib with ASD (Buxbaum et al, 2007)	chr10:g.89624292C>G/c.66C>G/p.D22E
E73K	Pred High Impact	76	34		N		Y	1	N	0	0		chr10:g.89690810G>A/c.217G>A/p.E73K
F279L	Pred High Impact	83	26.7		N		Y	1	N	0	0		chr10:g.89720684T>C/c.835T>C/p.F279L
I203V	PHTS	-84	5.35		N		Y	1	Y	0	0		chr10:g.89711989A>G/c.607A>G/p.I203V
K322E	Pred High Impact	84	28.3		N		Y	1	N	0	0		chr10:g.89720813A>G/c.964A>G/p.K322E
K6I	ASD	64	24.8	NA	Y	Y	Y	1	Y	0	0	ASD, DD (Vanderver et al, 2014)	chr10:g.89624243A>T/c.17A>T/p.K6I
L295V	Pred Low Impact	-67	13.21		N		Y	1	N	0	0		chr10:g.89720732C>G/c.883C>G/p.L295V
M134T	ASD	-22	24.6	N	N	Y	Y	1	Y	0	0	DD (McBride et al, 2010) mild MR, obesity, conductive hearing loss, affective disorder, and behavior problems (oppositional and anger issues) (McBride et al, 2010); PHTS (Smith et al, 2019); Notes: Multiple family members were affected with MR/DD, macrocephaly and/or cancer, with all tested affected individuals possessing the same PTEN mutation (McBride et al, 2010)	chr10:g.89692917T>C/c.401T>C/p.M134T
N117S	PHTS	-92	8.967		N		Y	1	Y	7.95957e-06	8.24e-06		chr10:g.89692866A>G/c.350A>G/p.N117S
N276S	ASD	87	25	Y	Y		Y	1	N	0	0	ASD, ID, macrocephaly, recurrent seizures (Orrico et al, 2009)	chr10:g.89720676A>G/c.827A>G/p.N276S
R173P	PHTS	80	33		N		Y	1	Y	0	0		chr10:g.89711900G>C/c.518G>C/p.R173P
R47K	Pred High Impact	82	27.8		N		Y	1	N	0	0		chr10:g.89653842G>A/c.140G>A/p.R47K
T202I	ASD	-14	23	Y	N	Y	Y	1	Y	0	0	DD (Varga et al, 2009)	chr10:g.89711987C>T/c.605C>T/p.T202I
T78A	ASD	-77	11.84	Y	Y		Y	1	Y	0	0	ASD without PTEN and head in 25% (Schaaf et al, 2011)	chr10:g.89690825A>G/c.232A>G/p.T78A
Y155N	PHTS	78	27.1		N		Y	1	Y	0	0		chr10:g.89692979T>A/c.463T>A/p.Y155N
Y65C	ASD	33	26.9	N	Y	Y	Y	1	Y	0	0	ASD, DD (Vanderver et al, 2014); ASD, DD, leukodystrophy, macrocephaly (Smith et al, 2019)	chr10:g.89685299A>G/c.194A>G/p.Y65C
4A	Biochemical Control	NA	NA		N		N	0	N	0	0
A151P	Pred High Impact	81	27.7		N		N	0	N	0	0		chr10:g.89692967G>C/c.451G>C/p.A151P
A309S	Pred Low Impact	-80	8.422		N		N	0	N	0	0		chr10:g.89720774G>T/c.925G>T/p.A309S
A34P	Pred High Impact	82	28.6		N		N	0	N	0	0		chr10:g.89653802G>C/c.100G>C/p.A34P
C124S 4A	Biochemical Control	NA	NA		N		N	0	N	0	0
C211W	ASD	73	31	N	Y	Y	N	0	Y	0	0	ASD, DD (Vanderver et al, 2014)	chr10:g.89712015C>G/c.633C>G/p.C211W
D107G	ASD	39	26.9	NA	N	Y	N	0	Y	0	0	DD, macrocephaly (Vanderver et al, 2014)	chr10:g.89692836A>G/c.320A>G/p.D107G
D326N	ASD	74	31	Y	Y	Y	N	0	N	0	0	ASD, DD, macrocephaly (Buxbaum et al, 2007)	chr10:g.89720825G>A/c.976G>A/p.D326N
E157G	ASD	8	23.7	Y	Y		N	0	Y	3.98127e-06	0	ASD, macrocephaly, identical twin also ASD (Varga et al, 2009)	chr10:g.89692986A>G/c.470A>G/p.E157G
F279I	Pred High Impact	81	27.4		N		N	0	N	0	0		chr10:g.89720684T>A/c.835T>A/p.F279I
H118P	ASD	85	23.1	Y	Y	Y	N	0	N	0	0	ASD, DD, macrocephaly, (Orrico et al, 2009) early diagnosis of ASD later questioned	chr10:g.89692869A>C/c.353A>C/p.H118P
H123Q	ASD	82	27.1	NA	Y	Y	N	0	Y	0	0	ASD, DD, macrocephaly (McBride et al, 2010)	chr10:g.89692885C>A/c.369C>A/p.H123Q
I135T	Population Variant	33	26.1		N		N	0	N	0	8.24e-06		chr10:g.89692920T>C/c.404T>C/p.I135T
I400V	PHTS	-69	19.6		N		N	0	Y	0	0		chr10:g.89725215A>G/c.1198A>G/p.I400V
K330E	Pred High Impact	81	27.1		N		N	0	N	0	0		chr10:g.89720837A>G/c.988A>G/p.K330E
K402N	PHTS	-73	12.21		N		N	0	Y	0	0		chr10:g.89725223A>C/c.1206A>C/p.K402N
L345V	PHTS	-30	11.92		N		N	0	Y	0	0	PHTS, cancer (Smith et al, 2019); Cowden; (Heald et al, 2010; Mester et al, 2011)	chr10:g.89725050C>G/c.1033C>G/p.L345V
L70V	ASD	49	26.7	NA	Y	Y	N	0	Y	0	0	ASD (Frazier et al, 2015; Hobert et al, 2014; Smith et al, 2019), DD (Smith et al, 2019), macrocephaly (Frazier et al, 2015; Smith et al, 2019); epilepsy (Hobert et al, 2014; Smith et al, 2019); Oral mucosal papillomatosis (Hobert et al, 2014); lipoma, Hashimoto disease (Hobert et al, 2014; Smith et al, 2019); mucocutaneous lesions (Smith et al, 2019)	chr10:g.89685313C>G/c.208C>G/p.L70V
M198I	Population Variant	-85	11.22		N		N	0	N	3.98664e-06	0		chr10:g.89711976G>C/c.594G>C/p.M198I
N12T	ASD	-39	14.87	NA	Y		N	0	Y	0	0	ASD, macrocephaly (Frazier et al, 2015; Smith et al, 2019); mucocutaneous lesions (Smith et al, 2019)	chr10:g.89624261A>C/c.35A>C/p.N12T
N228S	PHTS	-78	0.528		N		N	0	Y	3.97671e-06	8.24e-06		chr10:g.89717658A>G/c.683A>G/p.N228S
N262S	Population Variant	-63	13.53		N		N	0	N	3.97769e-06	8.25e-06		chr10:g.89717760A>G/c.785A>G/p.N262S
N340D	PHTS	-86	11.81		N		N	0	Y	0	0		chr10:g.89720867A>G/c.1018A>G/p.N340D
N340H	PHTS	11	24.9		N		N	0	Y	3.98769e-06	8.3e-06		chr10:g.89720867A>C/c.1018A>C/p.N340H
N356D	PHTS	-59	14.37		N		N	0	Y	4.07711e-06	1.12e-05	PHTS (Smith et al, 2019)	chr10:g.89725083A>G/c.1066A>G/p.N356D
N356H	Population Variant	-82	16.97		N		N	0	N	4.07711e-06	1.12e-05		chr10:g.89725083A>C/c.1066A>C/p.N356H
P354Q	ASD	-52	23.6	NA	Y		N	0	Y	7.60153e-05	7.98e-05	ASD, ovarian cancer (Smith et al, 2019); 2 Cowden (Mester et al, 2011)	chr10:g.89725078C>A/c.1061C>A/p.P354Q
Q298E	PHTS	-75	5.255		N		N	0	Y	1.77181e-05	1.65e-05		chr10:g.89720741C>G/c.892C>G/p.Q298E
Q396R	Population Variant	-51	21.5		N		N	0	N	4.08263e-06	9.57e-06		chr10:g.89725204A>G/c.1187A>G/p.Q396R
R47W	Pred High Impact	90	32		N		N	0	N	0	0		chr10:g.89653841A>T/c.139A>T/p.R47W
S229T	PHTS	-84	13.89		N		N	0	Y	0	0		chr10:g.89717660T>A/c.685T>A/p.S229T
T167N	ASD	45	28.4	Y	Y		N	0	N	0	0	ASD (O'Roak et al, 2012)	chr10:g.89711882C>A/c.500C>A/p.T167N
T348S	Pred Low Impact	-83	0.839		N		N	0	N	0	0		chr10:g.89725059A>T/c.1042A>T/p.T348S
T363N	Population Variant	-53	15.53		N		N	0	N	4.13603e-06	1.11e-05		chr10:g.89725105C>A/c.1088C>A/p.T363N
W274L	ASD	81	32	NA	Y	Y	N	0	Y	0	0	DD, macrocephaly (McBride et al, 2010); Notes: patients has family history of DD, BRRS	chr10:g.89720670G>T/c.821G>T/p.W274L
Y138L	Biochemical Control	44	0		N		N	0	N	0	0		chr10:g.89692928_89692929delTAinsCT/c.412_413delTAinsCT/p.Y138L
Y176C	ASD	-47	18.28	Y	Y		N	0	Y	1.59229e-05	1.65e-05	ASD, macrocephaly, speech delay, absence of social interaction (Orrico et al, 2009)	chr10:g.89711909A>G/c.527A>G/p.Y176C
Y180H	PHTS	-78	13.81		N		N	0	Y	3.98035e-06	8.24e-06		chr10:g.89711920T>C/c.538T>C/p.Y180H
Y346F	Pred Low Impact	-55	0.599		N		N	0	N	0	0		chr10:g.89725054A>T/c.1037A>T/p.Y346F

### Sheet: Supplemental Table 1 References
Table References
Busa T, Chabrol B, Perret O, Longy M, and Philip N. (2013) Novel PTEN Germline Mutation in a Family with Mild Phenotype: Difficulties in Genetic Counseling. Gene 512(2):194–97.
Busa T, Milh M, Degardin N, Girard N, Sigaudy S, Longy M, Olshchwang S, Sobol H, Chabrol B, and Philip N. (2015) Clinical Presentation of PTEN Mutations in Childhood in the Absence of Family History of Cowden Syndrome. European Journal of Paediatric Neurology 19(2):188–92.
Butler MG. (2005) Subset of Individuals with Autism Spectrum Disorders and Extreme Macrocephaly Associated with Germline PTEN Tumour Suppressor Gene Mutations. Journal of Medical Genetics 42(4):318–21.
Buxbaum JD, Cai G, Chaste P, Nygren G, Goldsmith J, Reichert J, Anckarsäter H, Rastam M, Smith CJ, Silverman JM, Hollander E, Leboyer M, Gillberg C, Verloes A, and Betancur C. (2007) Mutation Screening of ThePTEN Gene in Patients with Autism Spectrum Disorders and Macrocephaly. American Journal of Medical Genetics: Neuropsychiatric Genetics 144B(4):484–91.
Caux F, Plauchu H, Chibon F, Faivre L, Fain O, Vabres P, Bonnet F, Selma ZB, Laroche L, Gérard M, and Longy M. (2007) Segmental overgrowth, lipomatosis, arteriovenous malformation and epidermal nevus (SOLAMEN) syndrome is related to mosaic PTEN nullizygosity. Eur J Hum Genet. 15(7):767-73.
Ciaccio C, Saletti V, D'Arrigo S, Esposito S, Alfei E, Moroni I, Tonduti D, Chiapparini L, Pantaleoni C, and Milani D. (2018) Clinical Spectrum of PTEN Mutation in Pediatric Patients. A Bicenter Experience. European Journal of Medical Genetics Epub ahead of print.
Conti S, Condò M, Posar A, Mari F, Resta N, Renieri A, Neri I, Patrizi A, Parmeggiani A. (2012) Phosphatase and Tensin Homolog (PTEN) Gene Mutations and Autism: Literature Review and a Case Report of a Patient With Cowden Syndrome, Autistic Disorder, and Epilepsy. Journal of Child Neurology 27(3):392–97.
Elia M, Amato C, Bottitta M, Grillo L, Calabrese G, Esposito M, and Carotenuto M. (2012) An atypical patient with Cowden syndrome and PTEN gene mutation presenting with cortical malformation and focal epilepsy. Brain Dev. (10):873-6.
Frazier TW, Embacher R, Tilot AK, Koenig K, Mester J, and Eng C. (2015) Molecular and Phenotypic Abnormalities in Individuals with Germline Heterozygous PTEN Mutations and Autism. Molecular Psychiatry 20(9):1132–38.
Hansen-Kiss E, Beinkampen S, Adler B, Frazier T, Prior T, Erdman S, Eng C, and Herman G. (2017) A retrospective chart review of the features of PTEN hamartoma tumour syndrome in children. J Med Genet. 54(7):471-478.
Heald B, Mester J, Rybicki L, Orloff MS, Burke CA, and Eng C. (2010) Frequent gastrointestinal polyps and colorectal adenocarcinomas in a prospective series of PTEN mutation carriers. Gastroenterology. 139(6):1927-33.
Henderson CJ, Ngeow J, Collins MH, Martin LJ, Putnam PE, Abonia JP, Marsolo K, Eng C, and Rothenberg ME. (2014) Increased Prevalence of Eosinophilic Gastrointestinal Disorders in Pediatric PTEN Hamartoma Tumor Syndromes. Journal of Pediatric Gastroenterology and Nutrition 58(5):553–60.
Hobert JA, Embacher R, Mester JL, Frazier TW 2nd, and Eng C. (2014) Biochemical screening and PTEN mutation analysis in individuals with autism spectrum disorders and macrocephaly. Eur J Hum Genet. 22(2):273-6.
Iossifov I, O'Roak BJ, Sanders SJ, Ronemus M, Krumm N, Levy D, Stessman HA, Witherspoon KT, Vives L, Patterson KE, Smith JD, Paeper B, Nickerson DA, Dea J, Dong S, Gonzalez LE, Mandell JD, Mane SM, Murtha MT, Sullivan CA, Walker MF, Waqar Z, Wei L, Willsey AJ, Yamrom B, Lee YH, Grabowska E, Dalkic E, Wang Z, Marks S, Andrews P, Leotta A, Kendall J, Hakker I, Rosenbaum J, Ma B, Rodgers L, Troge J,…
Klein S, Sharifi‐Hannauer P, and Martinez‐Agosto JA. (2013) Macrocephaly as a Clinical Indicator of Genetic Subtypes in Autism. Autism Research 6(1):51–56.
Marsh DJ1, Coulon V, Lunetta KL, Rocca-Serra P, Dahia PL, Zheng Z, Liaw D, Caron S, Duboué B, Lin AY, Richardson AL, Bonnetblanc JM, Bressieux JM, Cabarrot-Moreau A, Chompret A, Demange L, Eeles RA, Yahanda AM, Fearon ER, Fricker JP, Gorlin RJ, Hodgson SV, Huson S, Lacombe D, Eng C, et al. (1998) Mutation spectrum and genotype-phenotype analyses in Cowden disease and Bannayan-Zonana syndrome, two…
McBride KL, Varga EA, Pastore MT, Prior TW, Manickam K, Atkin JF, and Herman GE. (2010) Confirmation Study of PTEN Mutations among Individuals with Autism or Developmental Delays/Mental Retardation and Macrocephaly. Autism Research 3(3):137–41.
Mester JL, Tilot AK, Rybicki LA, Frazier TW, and Eng C. (2011) Analysis of prevalence and degree of macrocephaly in patients with germline PTEN mutations and of brain weight in Pten knock-in murine model. Eur J Hum Genet. 19(7):763-8.
Nelen MR, van Staveren WC, Peeters EA, Hassel MB, Gorlin RJ, Hamm H, Lindboe CF, Fryns JP, Sijmons RH, Woods DG, Mariman EC, Padberg GW, and Kremer H. (1997) Germline mutations in the PTEN/MMAC1 gene in patients with Cowden disease. Hum Mol Genet. 6(8):1383-7.
O'Roak BJ, Deriziotis P, Lee C, Vives L, Schwartz JJ, Girirajan S, Karakoc E, Mackenzie AP, Ng SB, Baker C, Rieder MJ, Nickerson DA, Bernier R, Fisher SE, Shendure J, and Eichler EE. (2011) Exome Sequencing in Sporadic Autism Spectrum Disorders Identifies Severe de Novo Mutations. Nature Genetics 43(6):585–89.
O'Roak BJ, Vives L, Fu W, Egertson JD, Stanaway IB, Phelps IG, Carvill G, Kumar A, Lee C, Ankenman K, Munson J, Hiatt JB, Turner EH, Levy R, O'Day DR, Krumm N, Coe BP, Martin BK, Borenstein E, Nickerson DA, Mefford HC, Doherty D, Akey JM, Bernier R, Eichler EE, and Shendure J. (2012) Multiplex targeted sequencing identifies recurrently mutated genes in autism spectrum disorders. Science 338(6114)…
O'Roak BJ, Vives L, Girirajan S, Karakoc E, Krumm N, Coe BP, Levy R, Ko A, Lee C, Smith JD, Turner EH, Stanaway IB, Vernot B, Malig M, Baker C, Reilly B, Akey JM, Borenstein E, Rieder MJ, Nickerson DA, Bernier R, Shendure J, and Eichler EE. (2014) Sporadic Autism Exomes Reveal a Highly Interconnected Protein Network of de Novo Mutations. Nature 485(7397):246–50.
Orrico A, Galli L, Buoni S, Orsi A, Vonella G, and Sorrentino V. (2009) Novel PTEN Mutations in Neurodevelopmental Disorders and Macrocephaly. Clinical Genetics 75(2):195–98.
Parisi MA, Dinulos MB, Leppig KA, ybert VP, Eng C, and Hudgins L. (2001) The Spectrum and Evolution of Phenotypic Findings in PTEN Mutation Positive Cases of Bannayan-Riley-Ruvalcaba Syndrome. Journal of Medical Genetics 38(1):52–58.
Schaaf CP, Sabo A, Sakai Y, Crosby J, Muzny D, Hawes A, Lewis L, Akbar H, Varghese R, Boerwinkle E, Gibbs RA, and Zoghbi HY. (2011) Oligogenic heterozygosity in individuals with high-functioning autism spectrum disorders. Hum Mol Genet. 20(17):3366-75.
Smith IN, Thacker S, Jaini R, and Eng C. (2019) Dynamics and Structural Stability Effects of Germline PTEN Mutations Associated with Cancer versus Autism Phenotypes. Journal of Biomolecular Structure and Dynamics 37(7):1766-1782.
Spinelli L, Black FM, Berg JN, Eickholt BJ, and Leslie NR. (2015) Functionally distinct groups of inherited PTEN mutations in autism and tumour syndromes. J Med Genet. 52(2):128-34.
Vanderver A, Tonduti D, Kahn I, Schmidt J, Medne L, Vento J, Chapman KA, Lanpher B, Pearl P, Gropman A, Lourenco C, Bamforth JS, Sharpe C, Pineda M, Schallner J, Bodamer O, Orcesi S, Oberstein SA, Sistermans EA, Yntema HG, Bonnemann C, Waldman AT, and van der Knaap MS. (2014) Characteristic Brain Magnetic Resonance Imaging Pattern in Patients with Macrocephaly and PTEN Mutations. American Journal…
Varga EA, Pastore M, Prior T, Herman GE, and McBride KL. (2009) The Prevalence of PTEN Mutations in a Clinical Pediatric Cohort with Autism Spectrum Disorders, Developmental Delay, and Macrocephaly. Genetics in Medicine 11(2):111–17.
Zori RT, Marsh DJ, Graham GE, Marliss EB, and Eng C. (1998) Germline PTEN Mutation in a Family with Cowden Syndrome and Bannayan-Riley-Ruvalcaba Syndrome. American Journal of Medical Genetics 80(4):399–402.
