## Supplementary material for "Multi-model functionalization of disease-associated *PTEN* missense mutations identifies multiple molecular mechanisms underlying protein dysfunction": PTEN variant assay data

### Sheet: Variants
Variant	Category	Multiple Categories		Amino Acid Position		VAC14	SEM		Fly Mean	Fly SEM		PSD95 Mean	PSD95 SEM		Gephryn Mean	Gephryn SEM		Soma Mean	SomaSEM		Dendrite Mean	Dendrite SEM		Axon Mean	Axon SEM		Worm Mean	Worm SEM		Yeast Abundance	SEM		HEKStability Mean	HEKStability SEM		HEKAKT Mean	HEKAKT SEM		SNAP	CADD		VAC7	SEM		FIG4	SEM		VAM3	SEM
M35V	ASD	APC		35		NA	NA		NA	NA		NA	NA		NA	NA		NA	NA		NA	NA		NA	NA		NA	NA		0.617557	0.0487766		0.663043	0.0326087		-0.547619	0.136775		44	23.6		NA	NA		NA	NA		NA	NA
G129R	ASD	APC		129		-0.0980468	0.0741877		-0.0600758	0.102528		NA	NA		NA	NA		NA	NA		NA	NA		NA	NA		NA	NA		0.619542	0.06711		0.373077	0.0259912		-0.378698	0.04428		92	31		-0.64667	0.132255		-0.216498	0.109158		-0.730683	0.193858
P38H	ASD	A+P		38		-0.257287	0.0529721		-0.13787	0.0382301		0.268143	0.23587		4.13319	12.4349		0.249936	0.674176		0.160852	0.221955		-0.0069374	0.290484		0.120077	0.0480937		0.839236	0.0521652		0.713287	0.00807483		-0.378378	0.0220675		44	28.1		-0.430073	0.160139		-0.462353	0.0930466		-0.853388	0.186381
T131I	ASD	ASD		131		-0.0367709	0.0677715		0.108718	0.066882		0.200546	0.162061		-1.78415	12.3265		-1.02905	0.508017		0.0140533	0.291452		0.739357	0.165908		0.0943739	0.056223		0.932303	0.00975727		0.820513	0.0406424		-0.306306	0.00735583		80	27.8		-0.298898	0.128925		-0.112607	0.124199		-0.22412	0.249627
Y68N	ASD	A+P		68		-0.20619	0.0606685		-0.118898	0.0543498		NA	NA		NA	NA		NA	NA		NA	NA		NA	NA		NA	NA		0.18921	0.038115		0.220158	0.0162801		-0.305733	0.0977985		87	23.7		-0.33415	0.117836		-0.166773	0.113635		-0.469508	0.181629
H123Q	ASD	A+P		123		0.122577	0.0451121		0.158518	0.0815787		0.708473	0.17364		-5.54767	10.1255		0.730025	0.358678		0.669966	0.281545		1.02982	0.232511		-0.246467	0.13686		0.926743	0.236787		0.615385	0.0570977		-0.264264	0.00600601		82	22		-0.249027	0.122876		-0.215975	0.0934176		0.11838	0.117878
D107V	ASD	A+P		107		0.0305436	0.05419		-0.0895244	0.0731234		NA	NA		NA	NA		NA	NA		NA	NA		NA	NA		NA	NA		0.204079	0.0305718		0.148276	0.00808692		-0.248521	0.0497417		25	25.2		-0.33417	0.104356		-0.248711	0.0696232		-0.578099	0.246635
M134I	ASD	ASD		134		0.232714	0.0527225		0.0357548	0.0745512		NA	NA		NA	NA		NA	NA		NA	NA		NA	NA		NA	NA		0.671044	0.0802999		0.413793	0.0140775		-0.242604	0.0606328		-15	29.4		-0.435014	0.0960277		-0.105567	0.1168		-0.0752453	0.14239
C124R	ASD	ASD		124		0.110268	0.0729457		-0.195744	0.0694489		NA	NA		NA	NA		NA	NA		NA	NA		NA	NA		NA	NA		0.49542	0.0210943		0.315385	0.0223165		-0.236686	0.0334725		93	22.9		0.715344	0.133865		0.292865	0.135726		0.581151	0.414401
D252G	ASD	A+P		252		0.345937	0.0535404		0.411948	0.0469554		NA	NA		NA	NA		NA	NA		NA	NA		NA	NA		NA	NA		0.287745	0.125946		0.338462	0.00815892		-0.224852	0.0686663		80	26.5		-0.22182	0.0988594		0.142932	0.0898308		-0.418502	0.107352
R130Q	ASD	APC		130		0.0357224	0.0605147		-0.232938	0.0383677		NA	NA		NA	NA		NA	NA		NA	NA		NA	NA		NA	NA		1.24051	0.350975		0.740964	0.0228069		-0.199288	0.0333837		81	36		-0.258278	0.0780063		-0.0788677	0.0691343		-0.0587165	0.143555
R130L	ASD	APC		130		-0.255608	0.0663718		0.266967	0.0538072		0.0992418	0.202655		9.82921	12.3368		-0.900522	0.475368		0.554326	0.204595		0.482084	0.167026		-0.0879729	0.0897037		0.743745	0.177298		1.03497	0.0197792		-0.189189	0.0371451		92	34		-0.433125	0.161405		-0.386725	0.132887		-0.733823	0.22501
M134T	ASD	A+P		134		0.00545087	0.0657886		-0.163097	0.0370761		NA	NA		NA	NA		NA	NA		NA	NA		NA	NA		NA	NA		0.11934	0.0355508		0.22069	0.00507572		-0.177515	0.0524818		-22	22		-0.0466699	0.158107		-0.124203	0.0833607		0.0799656	0.122439
H93Y	ASD	APC		93		0.913278	0.0267233		-0.096113	0.0531049		NA	NA		NA	NA		NA	NA		NA	NA		NA	NA		NA	NA		1.03216	0.210522		1.48489	0.06337		-0.174403	0.0736614		67	26.3		0.369146	0.0966898		0.599419	0.0808353		0.733159	0.228432
R15S	ASD	A+P		15		0.42321	0.0695625		-0.0660182	0.0319535		NA	NA		NA	NA		NA	NA		NA	NA		NA	NA		NA	NA		0.683596	0.125695		0.999667	0.0430242		-0.164091	0.0586067		65	20.9		0.226196	0.302621		0.171859	0.109765		-0.150409	0.327576
F241S	ASD	A+P		241		0.166413	0.0513597		-0.0292859	0.0675811		NA	NA		NA	NA		NA	NA		NA	NA		NA	NA		NA	NA		0.22004	0.0644232		0.213986	0.0108034		-0.108108	0.0265218		21	17.1		-0.352885	0.0913948		-0.0917854	0.100075		-0.403491	0.176628
R130X	ASD	APC				-0.108325	0.0532915		NA	NA		NA	NA		NA	NA		NA	NA		NA	NA		NA	NA		NA	NA		NA	NA		0.0990385	0.00654506		-0.100592	0.0262409		NA	48		-0.188739	0.143819		-0.15024	0.106668		0.0948461	0.148861
Y68H	ASD	APC		68		0.0488794	0.0475242		0.12771	0.0557825		NA	NA		NA	NA		NA	NA		NA	NA		NA	NA		NA	NA		0.283828	0.0291876		0.23007	0.0134816		-0.0945946	0.0340083		86	23.3		-0.278466	0.1416		-0.153476	0.112276		0.22735	0.113466
D22E	ASD	ASD		22		0.203508	0.0367075		0.13782	0.111338		NA	NA		NA	NA		NA	NA		NA	NA		NA	NA		NA	NA		0.908202	0.138606		0.701923	0.00961538		-0.0887574	0.0486744		18	16.84		-0.407689	0.121717		-0.204661	0.10108		-0.517791	0.146374
K6I	ASD	A+P		6		0.146453	0.0362996		-0.245547	0.0413056		0.00940581	0.225627		6.3881	12.352		0.10256	0.348455		-0.385417	0.32151		0.12541	0.270799		0.0631182	0.0399018		0.932211	0.158615		0.440559	0.0238857		-0.0855856	0.0288429		64	18.24		-0.245434	0.0801181		-0.00349371	0.0715108		0.272489	0.198483
G132D	ASD	APC		132		-0.0788305	0.05962		NA	NA		0.0865999	0.1041		-11.0449	11.0612		-1.18558	0.362684		-0.300857	0.267206		0.751538	0.289006		-0.268462	0.106433		0.715405	0.0511241		0.341346	0.0136322		-0.0828402	0.035503		92	31		-0.302682	0.127815		-0.135973	0.0765926		0.0637555	0.189324
Q171E	ASD	A+P		171		0.0488923	0.0631365		-0.33426	0.0842153		0.350073	0.289069		-10.4252	12.8268		-0.124757	0.275147		0.781317	0.182569		0.452472	0.143759		0.182006	0.0779078		0.680628	0.0755736		0.480769	0.0192308		-0.0769231	0.0414201		45	27.2		-0.331618	0.105367		-0.187525	0.137015		-0.219962	0.300754
Y27C	ASD	A+P		27		0.143981	0.0568946		-0.189036	0.0414279		NA	NA		NA	NA		NA	NA		NA	NA		NA	NA		NA	NA		1.00686	0.333396		0.231897	0.0078853		-0.0650888	0.104685		17	16.92		-0.231017	0.151267		-0.0575639	0.098285		0.0638805	0.223504
V255A	ASD	ASD		255		0.549203	0.0664212		0.315059	0.0520293		NA	NA		NA	NA		NA	NA		NA	NA		NA	NA		NA	NA		0.481463	0.0563028		0.300699	0.0133906		-0.0495495	0.0185725		36	22		0.305792	0.219539		0.295354	0.132893		-0.384499	0.340709
H93R	ASD	APC		93		1.08501	0.0394654		-0.0194671	0.0674636		0.42022	0.1937		17.2581	16.3647		-0.0216671	0.346668		0.563469	0.184498		0.443649	0.260616		0.0290674	0.104599		0.811238	0.0784419		0.400962	0.0129837		-0.0473373	0.0555079		64	23.2		1.37947	0.147175		1.36472	0.141453		1.24506	0.294854
D326N	ASD	ASD		326		0.414925	0.0624533		0.0156347	0.0382029		-0.0877247	0.238515		24.4553	14.7062		-1.02921	0.614697		0.295341	0.219551		-0.169977	0.220803		-0.167061	0.141709		0.919429	0.120525		0.335577	0.0217784		-0.0473373	0.0633624		74	35		-0.0710051	0.0838483		0.314576	0.0916354		0.4925	0.127768
R335X	ASD	APC				-0.150594	0.135144		0.316259	0.140072		NA	NA		NA	NA		NA	NA		NA	NA		NA	NA		NA	NA		NA	NA		0.225962	0.00505761		-0.0414201	0.0202109		NA	48		0.315116	0.401142		-0.547532	0.201172		-0.663306	0.713901
G44D	ASD	A+P		44		0.163274	0.0367019		-0.146363	0.0428716		0.562363	0.205085		-4.25603	10.6209		0.0563053	0.456313		0.481418	0.171761		0.210853	0.135602		0.00232727	0.0532085		1.27389	0.261727		0.833333	0.0315404		1.73472e-18	0.0322425		65	31		-0.321879	0.0833277		-0.0999476	0.0676178		0.0563549	0.263663
R14G	ASD	A+P		14		0.186179	0.0575972		-0.170329	0.0785051		NA	NA		NA	NA		NA	NA		NA	NA		NA	NA		NA	NA		0.941596	0.131223		0.980769	0.0248268		1.31839e-16	0.0421187		52	16.13		-0.307182	0.11379		-0.125081	0.0901306		0.231836	0.163868
R173H	ASD	APC		173		0.775796	0.0305504		0.620304	0.100621		NA	NA		NA	NA		NA	NA		NA	NA		NA	NA		NA	NA		0.344187	0.0815933		0.229007	0.0226026		0.0436961	0.0697478		54	35		0.0238572	0.0615187		0.316088	0.0625107		0.837094	0.070945
K6E	ASD	A+P		6		0.149964	0.0509627		-0.103639	0.0478463		-0.349451	0.272349		17.1159	15.8086		0.093845	0.319645		-0.213288	0.277857		0.76036	0.241417		-0.124445	0.0710437		1.19313	0.122862		1.23077	0.0157019		0.0473373	0.0255651		67	19.93		-0.176676	0.127244		-0.0490362	0.107342		0.209253	0.160252
D92N	ASD	ASD		92		0.0862988	0.0631857		-0.120767	0.0416173		0.80568	0.19113		14.3123	15.5324		-0.729698	0.469353		0.231273	0.209192		0.930827	0.106108		-0.0943196	0.0939386		0.844716	0.065401		0.48951	0.0576658		0.0585586	0.12513		90	33		0.523644	0.10219		0.158605	0.206328		-0.602066	0.467096
P246L	ASD	APC		246		0.834561	0.037665		0.456582	0.0506311		NA	NA		NA	NA		NA	NA		NA	NA		NA	NA		NA	NA		0.392525	0.0429073		0.221687	0.0219749		0.0806643	0.00474496		35	19.43		0.165976	0.0758867		0.44019	0.0917458		0.694266	0.176991
I101T	ASD	A+C		101		0.22827	0.0407661		0.378927	0.0388537		-0.340379	0.233134		40.1375	14.2942		-2.01095	0.837572		-0.222064	0.308915		0.906189	0.195723		0.0788765	0.0814717		0.491823	0.0516368		0.297902	0.0220696		0.130631	0.0185725		44	23.4		-0.484037	0.0991452		-0.223914	0.0915559		-0.873869	0.261524
D107G	ASD	A+P		107		0.691745	0.0147206		0.606819	0.0482862		NA	NA		NA	NA		NA	NA		NA	NA		NA	NA		NA	NA		0.479839	0.0933663		0.192771	0.0132347		0.234875	0.062725		39	26.1		-0.0592347	0.108331		0.297273	0.0836394		0.302194	0.273101
N276S	ASD	ASD		276		-0.174753	0.0747667		0.540746	0.0551372		NA	NA		NA	NA		NA	NA		NA	NA		NA	NA		NA	NA		0.0409418	0.0192797		0.265035	0.0145962		0.252252	0.0243965		87	24.5		-0.546687	0.137867		-0.355919	0.0768711		-0.948425	0.164537
T167N	ASD	ASD		167		0.82171	0.0473033		0.4057	0.0421628		-0.112892	0.20599		-3.05644	12.1326		-0.66107	0.261541		-0.174188	0.258642		0.481725	0.337493		0.442527	0.111455		0.831808	0.0604234		0.601399	0.0242245		0.27027	0.0220675		45	28.6		0.361238	0.100085		0.627352	0.0809725		0.560665	0.13303
N12T	ASD	A+P		12		0.726773	0.036325		0.221702	0.0526509		NA	NA		NA	NA		NA	NA		NA	NA		NA	NA		NA	NA		0.862006	0.198105		0.5	0.0222585		0.284024	0.066945		-39	16.03		0.0141403	0.0680436		0.347002	0.0755922		0.639346	0.129243
C211W	ASD	A+P		211		0.921761	0.0222525		0.619068	0.0555593		NA	NA		NA	NA		NA	NA		NA	NA		NA	NA		NA	NA		1.04033	0.154968		0.387931	0.0165074		0.313609	0.0606328		73	25.5		0.59324	0.122869		0.733255	0.0769732		0.765218	0.163148
W274L	ASD	A+P		274		0.890957	0.0239033		0.929381	0.0864185		NA	NA		NA	NA		NA	NA		NA	NA		NA	NA		NA	NA		0.543613	0.0461828		0.307692	0		0.373874	0.0473152		81	26.1		0.777856	0.0748672		0.856343	0.0505399		0.926911	0.186568
H118P	ASD	ASD		118		0.350474	0.0521644		0.299534	0.179133		NA	NA		NA	NA		NA	NA		NA	NA		NA	NA		NA	NA		0.306668	0.0421647		0.18587	0.0124724		0.404762	0.13815		85	23.6		-0.32279	0.127342		-0.0752911	0.118567		-0.753613	0.218163
L70V	ASD	A+P		70		0.648596	0.0712457		0.581057	0.0402773		NA	NA		NA	NA		NA	NA		NA	NA		NA	NA		NA	NA		0.890037	0.194218		0.386364	0.0184619		0.461342	0.0646881		49	21.6		-0.0226271	0.159263		0.590015	0.0846831		0.187329	0.459486
E157G	ASD	A+P		157		-0.187567	0.153799		0.749107	0.0432008		NA	NA		NA	NA		NA	NA		NA	NA		NA	NA		NA	NA		0.43674	0.0690131		0.734266	0.0462103		0.63964	0.0214457		8	25.3		1.38789	0.468209		0.904527	0.578935		0.526887	1.39888
Y65C	ASD	A+P		65		1.0539	0.0479916		0.683156	0.100703		NA	NA		NA	NA		NA	NA		NA	NA		NA	NA		NA	NA		0.732771	0.108134		0.460178	0.0480354		0.676303	0.0726289		33	20.7		0.845694	0.12737		0.932052	0.0603913		1.09801	0.107498
T78A	ASD	ASD		78		0.87835	0.0435343		0.89773	0.108568		NA	NA		NA	NA		NA	NA		NA	NA		NA	NA		NA	NA		1.04746	0.244074		0.958042	0.0367826		0.842342	0.0412025		-77	12.12		0.947203	0.065924		0.8339	0.051907		0.0672303	0.192994
Y176C	ASD	A+P		176		0.798518	0.0613952		1.07395	0.0754698		-0.208704	0.246971		17.6029	10.3995		-0.414149	0.455326		0.765915	0.159395		0.718977	0.183138		0.373538	0.21945		0.708284	0.0781289		0.75	0.0192308		0.95858	0.0524818		-47	13.94		0.8443	0.0600301		0.656931	0.15		-0.201732	0.150176
P354Q	ASD	A+P		354		1.06149	0.0343713		1.15558	0.107702		1.32568	0.113127		-5.73356	11.873		0.510282	0.368046		1.06569	0.242449		1.59025	0.215445		1.08388	0.127549		1.13182	0.434216		1	0.0104973		1.39175	0.18775		-52	14.55		1.06301	0.0329039		1.05768	0.0448138		0.988387	0.130584
T202I	ASD	A+P		202		0.958463	0.0257153		0.617053	0.050619		NA	NA		NA	NA		NA	NA		NA	NA		NA	NA		NA	NA		0.796233	0.0330626		NA	NA		NA	NA		-14	28.5		0.549516	0.0985082		0.714463	0.0597487		0.886675	0.127473
C124S	Biochem	Cancer/Biochem		124		0.0390364	0.0504574		-0.0662952	0.0181572		-0.0160868	0.128748		-2.61967	7.97576		-0.799887	0.329689		-0.0811781	0.14643		-0.102518	0.0891173		-0.0492606	0.127451		1.00368	0.0863048		0.412001	0.0132371		-0.586862	0.0603978		83	27.5		-0.062134	0.180817		-0.0419602	0.135506		-1.3983	0.24451
C124S-4A	Biochem	Biochem				-0.227811	0.0944727		0.00355743	0.0646685		NA	NA		NA	NA		NA	NA		NA	NA		NA	NA		NA	NA		0.936199	0.0646089		0.221154	0.00508798		-0.568047	0.0961425		NA	NA		-0.741728	0.131143		-0.401709	0.0890007		-1.84979	0.247227
G129E	Biochem	APC/Biochem		129		-0.213707	0.0672169		-0.167143	0.043905		NA	NA		NA	NA		NA	NA		NA	NA		NA	NA		NA	NA		0.997915	0.163313		0.443802	0.0183288		-0.450974	0.0531075		89	29.7		-0.660947	0.183415		-0.430554	0.156986		-1.00529	0.329528
Y138L	Biochem	Biochem		138		0.68217	0.0426422		0.44258	0.0373603		NA	NA		NA	NA		NA	NA		NA	NA		NA	NA		NA	NA		0.56409	0.156601		0.330785	0.00980295		0.0219359	0.119813		44	NA		-0.105216	0.10788		0.400506	0.0819322		-0.319807	0.172345
4A	Biochem	Biochem				1.01973	0.0543026		NA	NA		NA	NA		NA	NA		NA	NA		NA	NA		NA	NA		NA	NA		0.904744	0.14019		0.263059	0.00636726		1.98733	0.219355		NA	NA		1.20347	0.187978		1.53624	0.0851769		1.17335	0.23196
Control	Control - EV/GFP	EV/GFP Control				0	0.0128216		0	0.0185932		0	0.105411		0	7.14221		0	0.214742		0	0.124371		0	0.082448		0	0.0382663		NA	NA		NA	NA		NA	NA		NA	NA		0	0.0378453		0	0.0277486		0	0.0462295
WT	Control - WT	WT				1	0.00475114		1	0.0203678		1	0.0867432		1	6.61886		1	0.185362		1	0.0871602		1	0.0651226		1	0.0644102		1	NA		1	0.00811897		1	0.0337929		NA	NA		1	0.0131758		1	0.00990856		1	0.0220537
A126P	PHTS	PHTS		126		-0.148728	0.0544269		-0.150267	0.0536157		NA	NA		NA	NA		NA	NA		NA	NA		NA	NA		NA	NA		0.713936	0.160797		0.373494	0.00695603		-0.30696	0.0851477		79	32		-0.288741	0.137351		-0.156199	0.110716		-0.264088	0.171789
R173P	PHTS	PHTS		173		0.0221646	0.069293		-0.235273	0.0330701		NA	NA		NA	NA		NA	NA		NA	NA		NA	NA		NA	NA		0.483407	0.0721115		0.259095	0.00901456		-0.270238	0.0967053		80	31		-0.172648	0.112212		0.0872244	0.103774		0.076786	0.228957
Y155H	PHTS	PHTS		155		NA	NA		NA	NA		NA	NA		NA	NA		NA	NA		NA	NA		NA	NA		NA	NA		NA	NA		0.233884	0.0107438		-0.0722222	0.0876652		62	26		NA	NA		NA	NA		NA	NA
Y155N	PHTS	PHTS		155		NA	NA		NA	NA		NA	NA		NA	NA		NA	NA		NA	NA		NA	NA		NA	NA		NA	NA		0.232231	0.00390563		-0.0555556	0.0143444		78	26.4		NA	NA		NA	NA		NA	NA
Y180H	PHTS	PHTS		180		0.943517	0.0799587		0.887216	0.0698257		NA	NA		NA	NA		NA	NA		NA	NA		NA	NA		NA	NA		0.639755	0.0446275		0.900922	0.0363488		0.750391	0.0862333		-78	11.78		1.03941	0.285179		0.649539	0.132139		0.895834	0.346754
N340D	PHTS	PHTS		340		0.798798	0.101527		0.584497	0.147774		NA	NA		NA	NA		NA	NA		NA	NA		NA	NA		NA	NA		0.726269	0.152826		1.1958	0.0642916		0.816126	0.058549		-86	12.2		0.935703	0.296911		0.813784	0.193278		0.788837	0.425922
N117S	PHTS	PHTS		117		1.11962	0.0452032		1.35369	0.15079		NA	NA		NA	NA		NA	NA		NA	NA		NA	NA		NA	NA		1.04169	0.40739		0.869565	0.0469619		0.821429	0.0357143		-92	10.49		0.988277	0.0803515		1.04115	0.0275869		0.975119	0.173888
A79T	PHTS	PHTS		79		1.01207	0.0774876		NA	NA		-0.458983	0.20553		14.0122	11.2147		-0.11457	0.600537		-0.578647	0.271721		1.80799	0.206561		0.959341	0.114362		1.05476	0.196501		1.04808	0.00961538		0.840237	0.0533639		-95	13.23		1.14455	0.0830476		1.0432	0.0677506		1.05226	0.0850475
L345V	PHTS	PHTS		345		0.733775	0.0763344		0.65884	0.0692254		NA	NA		NA	NA		NA	NA		NA	NA		NA	NA		NA	NA		0.802347	0.154662		0.597826	0.0273545		0.845238	0.142028		-30	9.095		0.812388	0.0930844		0.600957	0.127239		1.37229	0.400764
K342N	PHTS	PHTS		342		0.991616	0.102558		0.650821	0.110973																				0.684218	0.0899462		0.663793	0.0294453		0.87574	0.0814192		62	22.1		0.538739	0.103522		0.874533	0.15001		0.834277	0.406558
N228S	PHTS	PHTS		228		1.10021	0.0116785		0.409078	0.0601385		NA	NA		NA	NA		NA	NA		NA	NA		NA	NA		NA	NA		0.908324	0.0634398		0.937063	0.0351974		0.882883	0.042256		-78	7.946		1.10556	0.0506319		1.06591	0.055873		1.06831	0.157236
I135V	PHTS	PHTS		135		0.874204	0.0397386		NA	NA		NA	NA		NA	NA		NA	NA		NA	NA		NA	NA		NA	NA		1.14161	0.179548		0.863008	0.0296663		0.884127	0.0626963		-72	20.7		0.559928	0.0592126		0.69567	0.0486837		0.078639	0.147316
Q298E	PHTS	PHTS		298		1.11417	0.0339501		1.46149	0.106175		NA	NA		NA	NA		NA	NA		NA	NA		NA	NA		NA	NA		0.717999	0.0386525		1.06897	0.0314783		0.994083	0.0398403		-75	10.98		1.02101	0.077342		1.02979	0.0451752		1.00529	0.119748
S229T	PHTS	PHTS		229		NA	NA		NA	NA		NA	NA		NA	NA		NA	NA		NA	NA		NA	NA		NA	NA		NA	NA		1.04132	0.00954298		1.01111	0.0379517		-84	11.24		NA	NA		NA	NA		NA	NA
I400V	PHTS	PHTS		400		1.0068	0.063703		0.606586	0.130817																				0.851324	0.106886		1.05435	0.0371266		1.0119	0.073707		-69	15.35		0.717903	0.0784237		0.863141	0.0913421		1.07154	0.171429
I203V	PHTS	PHTS		203		0.997972	0.0842947		1.16754	0.158449		NA	NA		NA	NA		NA	NA		NA	NA		NA	NA		NA	NA		0.768796	0.197604		0.843545	0.019126		1.0157	0.0460347		-84	4.851		1.16753	0.0349829		1.0963	0.038751		1.08561	0.12613
N340H	PHTS	PHTS		340		0.804392	0.0864885		NA	NA		NA	NA		NA	NA		NA	NA		NA	NA		NA	NA		NA	NA		1.17045	0.188164		0.956897	0.0326374		1.02367	0.0621537		11	24.1		0.701506	0.104682		0.597952	0.0935139		0.899336	0.497137
K402N	PHTS	PHTS		402		0.723201	0.0883485		NA	NA		NA	NA		NA	NA		NA	NA		NA	NA		NA	NA		NA	NA		0.776351	0.0409258		0.956897	0.0216949		1.02367	0.059858		-73	11.68		0.66354	0.100927		0.695211	0.0840159		0.925067	0.300492
N356D	PHTS	PHTS		356		0.972316	0.108667		NA	NA		NA	NA		NA	NA		NA	NA		NA	NA		NA	NA		NA	NA		0.679007	0.149474		0.965517	0.044517		1.05325	0.0550858		-59	13.42		1.20184	0.0526125		1.12774	0.0510284		0.995839	0.116106
F56C	POP Ctrl	POP Ctrl		56		0.35543	0.035461		NA	NA		NA	NA		NA	NA		NA	NA		NA	NA		NA	NA		NA	NA		0.802384	0.135914		0.348913	0.0239048		0.261905	0.0740268		12	22		-0.242023	0.0999814		0.0255436	0.108086		-0.181337	0.244347
I135T	POP Ctrl	POP Ctrl		135		0.808344	0.0219707		0.61574	0.0505624		NA	NA		NA	NA		NA	NA		NA	NA		NA	NA		NA	NA		0.718563	0.115132		0.51087	0.0273545		0.571429	0.0847387		33	24.2		0.426787	0.0591284		0.613406	0.0439031		0.550874	0.161297
D268E	POP Ctrl	POP Ctrl		268		1.03776	0.0482337		0.7656	0.091332		1.05695	0.171141		-15.2554	11.3174		1.06132	0.322217		1.2217	0.212614		1.50836	0.24553		0.331932	0.124672		1.48525	0.348849		1.07692	0.0332934		0.815315	0.065535		-89	1.668		0.967987	0.099418		0.907653	0.0627913		1.10224	0.200643
N262S	POP Ctrl	POP Ctrl		262		1.13096	0.0440218		0.524452	0.0488603		NA	NA		NA	NA		NA	NA		NA	NA		NA	NA		NA	NA		1.21469	0.171868		1.1413	0.0649148		0.857143	0.097202		-63	11.48		1.48451	0.0675722		1.26599	0.025068		1.04621	0.225397
N356H	POP Ctrl	POP Ctrl		356		1.07963	0.0211628		NA	NA		NA	NA		NA	NA		NA	NA		NA	NA		NA	NA		NA	NA		0.898439	0.189701		1.06034	0.0586798		0.905325	0.0514714		-82	12.87		1.01277	0.0795618		1.08096	0.0790498		0.999545	0.0917843
T363N	POP Ctrl	POP Ctrl		363		1.05916	0.0259022		0.338401	0.0377212		NA	NA		NA	NA		NA	NA		NA	NA		NA	NA		NA	NA		0.918784	0.269198		1.01724	0.0456164		0.905325	0.0793135		-53	12.86		0.976959	0.070509		1.06963	0.0552132		0.517172	0.470076
M198I	POP Ctrl	POP Ctrl		198		0.936777	0.0626434		NA	NA		NA	NA		NA	NA		NA	NA		NA	NA		NA	NA		NA	NA		1.11027	0.181611		1.05435	0.0448164		0.97619	0.0629941		-85	7.986		0.86669	0.0998682		1.0183	0.0587187		0.955829	0.207644
Q396R	POP Ctrl	POP Ctrl		396		0.923373	0.100779		NA	NA		NA	NA		NA	NA		NA	NA		NA	NA		NA	NA		NA	NA		NA	NA		0.990909	0.0310514		1.28866	0.0741026		-51	13.5		0.677962	0.07821		0.562482	0.220275		1.07477	0.26836
H93Q	Pred High	Pred High		93		0.539846	0.0984174		0.0828878	0.0627179		NA	NA		NA	NA		NA	NA		NA	NA		NA	NA		NA	NA		0.978586	0.118232		1.12066	0.0357412		-0.472337	0.107171		77	20.4		0.871116	0.129027		0.81759	0.138818		-0.0372348	0.250081
A126D	Pred High	Pred High		126		-0.0167002	0.0488431		0.042114	0.0795181		NA	NA		NA	NA		NA	NA		NA	NA		NA	NA		NA	NA		0.93661	0.0747358		0.813253	0.0316862		-0.330961	0.0490966		76	32		-0.33205	0.113253		-0.136661	0.0897933		-0.317196	0.238292
A34P	Pred High	Pred High		34		0.0523354	0.0815585		-0.207247	0.0285145		NA	NA		NA	NA		NA	NA		NA	NA		NA	NA		NA	NA		0.491229	0.0248942		0.313253	0.0170387		-0.106762	0.0169429		82	33		-0.0957528	0.099975		0.015019	0.0855806		-0.0785895	0.149089
A34D	Pred High	Pred High		34		-0.00836203	0.0720591		-0.168042	0.0858256		NA	NA		NA	NA		NA	NA		NA	NA		NA	NA		NA	NA		0.77887	0.133868		0.527474	0.0386148		-0.0867902	0.0547472		86	32		-0.291761	0.135671		-0.0781631	0.120866		-0.26191	0.17874
R47K	Pred High	Pred High		47		0.000451493	0.0670098		-0.104012	0.0463578		NA	NA		NA	NA		NA	NA		NA	NA		NA	NA		NA	NA		1.02169	0.260435		1.0241	0.0577811		-0.0818505	0.0268677		82	35		-0.319999	0.09624		-0.0248636	0.111338		-0.197805	0.0924152
R47W	Pred High	Pred High		47		0.0682304	0.0339877		-0.275067	0.0629676		NA	NA		NA	NA		NA	NA		NA	NA		NA	NA		NA	NA		0.86689	0.122736		1.26506	0.0303206		-0.0533808	0.0391459		90	31		-0.221268	0.11107		-0.00451176	0.101157		-0.145233	0.184344
A121E	Pred High	Pred High		121		0.00355599	0.0618119		-0.175509	0.0647432		NA	NA		NA	NA		NA	NA		NA	NA		NA	NA		NA	NA		0.621977	0.1716		0.183735	0.00524016		0.0355872	0.0378855		79	32		-0.144467	0.0630542		0.0914025	0.0825231		0.111121	0.10511
G36E	Pred High	Pred High		36		-0.187521	0.0581263		-0.11114	0.0383412		NA	NA		NA	NA		NA	NA		NA	NA		NA	NA		NA	NA		0.0113157	0.00182953		0.710843	0.0230705		0.0782918	0.0355872		82	31		0.256698	0.12893		0.121855	0.0896624		-0.0102517	0.20277
A121P	Pred High	Pred High		121		0.450976	0.060591		0.619369	0.107549		NA	NA		NA	NA		NA	NA		NA	NA		NA	NA		NA	NA		0.262477	0.0673936		0.183133	0.0168675		0.132859	0.0288625		83	33		-0.0513901	0.105328		0.298038	0.0669607		0.50024	0.112926
A151P	Pred High	Pred High		151		0.357063	0.0428631		0.251222	0.0306898		NA	NA		NA	NA		NA	NA		NA	NA		NA	NA		NA	NA		0.574932	0.0648548		0.651515	0.0573627		0.216418	0.134259		81	33		-0.298278	0.111461		0.105759	0.0645709		0.431486	0.151856
V133I	Pred High	Pred High		133		NA	NA		NA	NA		NA	NA		NA	NA		NA	NA		NA	NA		NA	NA		NA	NA		NA	NA		0.61157	0.0344077		0.505556	0.0292217		-13	29.8		NA	NA		NA	NA		NA	NA
K322E	Pred High	Pred High		322		0.868061	0.0461968		0.200886	0.0402549		NA	NA		NA	NA		NA	NA		NA	NA		NA	NA		NA	NA		1.10642	0.290968		0.428261	0.0204317		0.607143	0.0855709		84	31		0.5604	0.0862362		0.805835	0.0714592		0.735529	0.171235
E73K	Pred High	Pred High		73		0.890107	0.0269833		1.00166	0.141034		NA	NA		NA	NA		NA	NA		NA	NA		NA	NA		NA	NA		0.843673	0.218379		0.457831	0.0729554		0.647687	0.126989		76	36		0.570058	0.0711533		0.780243	0.0595482		0.357671	0.110251
F279L	Pred High	Pred High		279		1.0649	0.0169096		0.580504	0.0503182		NA	NA		NA	NA		NA	NA		NA	NA		NA	NA		NA	NA		1.01409	0.182463		0.358696	0.0261171		0.833333	0.0687322		83	31		0.889933	0.0935364		0.99384	0.0503968		1.16714	0.110118
F279I	Pred High	Pred High		279		-0.0529569	0.0468636		0.887913	0.1064		NA	NA		NA	NA		NA	NA		NA	NA		NA	NA		NA	NA		0.0124339	0.00444262		0.366304	0.0184783		0.869048	0.129501		81	31		0.324326	0.137644		0.231614	0.120234		0.514698	0.312415
K330E	Pred High	Pred High		330		1.07494	0.0285663		0.701331	0.0653475		NA	NA		NA	NA		NA	NA		NA	NA		NA	NA		NA	NA		1.00832	0.263524		0.390217	0.0163043		1.17857	0.163085		81	31		0.963281	0.187366		1.05891	0.0977173		1.03575	0.155019
E256K	Pred High	Pred High		256		0.967802	0.0520078		0.338865	0.211466		NA	NA		NA	NA		NA	NA		NA	NA		NA	NA		NA	NA		0.936464	0.130147		0.354348	0.0258747		1.20238	0.0527942		79	35		0.932416	0.0764555		0.964665	0.0692182		0.720724	0.155578
Y346F	Pred Low	Pred Low		346		1.05155	0.0253476		0.823461	0.0971617		NA	NA		NA	NA		NA	NA		NA	NA		NA	NA		NA	NA		0.781444	0.148038		1.07759	0.0650848		0.846154	0.0658021		-55	0.328		0.885639	0.243826		1.0732	0.0387986		0.894794	0.116301
A309S	Pred Low	Pred Low		309		1.11484	0.0362406		0.346302	0.154464		NA	NA		NA	NA		NA	NA		NA	NA		NA	NA		NA	NA		1.15514	0.292966		1.02586	0.0431034		0.899408	0.028988		-80	4.925		0.907521	0.122034		1.11336	0.0997582		1.26973	0.14628
T348S	Pred Low	Pred Low		348		1.0676	0.015521		NA	NA		NA	NA		NA	NA		NA	NA		NA	NA		NA	NA		NA	NA		1.13485	0.234902		0.87931	0.0330147		0.964497	0.0678971		-83	3.372		0.995621	0.0526168		1.0204	0.0544708		0.772621	0.397585
L295V	Pred Low	Pred Low		295		1.20779	0.0319619		0.462885	0.129263		NA	NA		NA	NA		NA	NA		NA	NA		NA	NA		NA	NA		0.693151	0.0940296		1.03318	0.0239684		0.987671	0.0451806		-67	4.363		1.27663	0.0487997		1.19939	0.0317021		1.08033	0.237239
P357S	Pred Low	Pred Low		357		1.00846	0.0569924		0.62987	0.1041		NA	NA		NA	NA		NA	NA		NA	NA		NA	NA		NA	NA		1.00745	0.340104		0.948276	0.0358908		1.05917	0.0590729		-81	3.123		1.11902	0.181094		0.991805	0.105036		1.22478	0.2715
R130P	Somatic Cancer	P+C		130		NA	NA		NA	NA		NA	NA		NA	NA		NA	NA		NA	NA		NA	NA		NA	NA		NA	NA		0.917355	0.0638382		-0.527778	0.0944444		93	28.7		NA	NA		NA	NA		NA	NA
H123Y	Somatic Cancer	P+C		123		-0.0234441	0.082798		0.117181	0.072511		NA	NA		NA	NA		NA	NA		NA	NA		NA	NA		NA	NA		1.32367	0.197843		0.684321	0.0260813		-0.353733	0.0746695		80	28.2		-0.762127	0.157145		-0.321542	0.125167		-1.33583	0.253153
G127R	Somatic Cancer	P+C		127		0.0496693	0.0499724		-0.145727	0.0529886		NA	NA		NA	NA		NA	NA		NA	NA		NA	NA		NA	NA		0.391231	0.132898		0.301205	0.0155541		-0.106762	0.0123278		91	32		-0.315325	0.110094		-0.116279	0.0733524		-0.084622	0.15588
Y155C	Somatic Cancer	P+C		155		NA	NA		NA	NA		NA	NA		NA	NA		NA	NA		NA	NA		NA	NA		NA	NA		NA	NA		0.27686	0.017091		-0.0944444	0.0650261		22	23		NA	NA		NA	NA		NA	NA
