## Supplementary material for "Multi-model functionalization of disease-associated *PTEN* missense mutations identifies multiple molecular mechanisms underlying protein dysfunction": Pearson correlations for all assay data

### Sheet: Pearson r
	HEK pAKT/AKT	Fly Eclosion	Worm Chemotaxis	Rat Axon	Rat Soma	Rat PSD95	Rat TDL	Yeast VAC14	Yeast VAC7	Yeast FIG4	Yeast VAM3	Yeast VAM7	Yeast YPT7	Yeast VPS30	Yeast VPS38	HEK Stability	Yeast Abundance	SNAP2	CADD
HEK pAKT/AKT	1	0.783966	0.816921	0.724833	0.320602	0.246423	0.35588	0.788403	0.800553	0.825589	0.746128	0.785277	0.637503	0.456217	0.593457	0.370803	0.246557	0.710664	0.580847
Fly Eclosion	0.783966	1	0.728581	0.661464	0.127681	0.268134	0.519672	0.687374	0.64431	0.672008	0.530982	0.555998	0.385373	0.280537	0.349079	0.188566	0.0288123	0.565587	0.435412
Worm Chemotaxis	0.816921	0.728581	1	0.607088	0.299479	0.148643	0.142789	0.695716	0.638596	0.649014	0.473871	0.553185	0.332711	0.227044	0.275664	0.438092	0.242599	0.834949	0.580351
Rat Axon	0.724833	0.661464	0.607088	1	0.290275	0.293711	0.181413	0.529832	0.55127	0.485515	0.481006	0.451247	0.445984	0.367865	0.437237	0.513914	0.27866	0.681953	0.653552
Rat Soma	0.320602	0.127681	0.299479	0.290275	1	0.568434	0.511721	0.353546	0.379001	0.329848	0.512586	0.4454	0.420895	0.473113	0.401136	0.506492	0.682622	0.441413	0.593637
Rat PSD95	0.246423	0.268134	0.148643	0.293711	0.568434	1	0.743414	0.178239	0.280125	0.209331	0.255456	0.184424	0.380189	0.290539	0.418866	0.147774	0.42366	0.139995	0.190608
Rat TDL	0.35588	0.519672	0.142789	0.181413	0.511721	0.743414	1	0.290406	0.312559	0.260228	0.218108	0.22585	0.169251	0.0897197	0.200548	0.235254	0.26224	0.295237	0.281608
Yeast VAC14	0.788403	0.687374	0.695716	0.529832	0.353546	0.178239	0.290406	1	0.813078	0.913394	0.803157	0.848465	0.702077	0.439722	0.633528	0.399117	0.359883	0.65613	0.610434
Yeast VAC7	0.800553	0.64431	0.638596	0.55127	0.379001	0.280125	0.312559	0.813078	1	0.935122	0.795749	0.815337	0.765077	0.657108	0.734226	0.452202	0.270639	0.656829	0.571961
Yeast FIG4	0.825589	0.672008	0.649014	0.485515	0.329848	0.209331	0.260228	0.913394	0.935122	1	0.836195	0.869722	0.78088	0.582751	0.717845	0.41912	0.316087	0.636793	0.593601
Yeast VAM3	0.746128	0.530982	0.473871	0.481006	0.512586	0.255456	0.218108	0.803157	0.795749	0.836195	1	0.934395	0.876461	0.761863	0.867355	0.364422	0.219654	0.558706	0.502793
Yeast VAM7	0.785277	0.555998	0.553185	0.451247	0.4454	0.184424	0.22585	0.848465	0.815337	0.869722	0.934395	1	0.851378	0.682447	0.816816	0.370796	0.229133	0.586907	0.54493
Yeast YPT7	0.637503	0.385373	0.332711	0.445984	0.420895	0.380189	0.169251	0.702077	0.765077	0.78088	0.876461	0.851378	1	0.802268	0.899663	0.379074	0.268432	0.501864	0.448028
Yeast VPS30	0.456217	0.280537	0.227044	0.367865	0.473113	0.290539	0.0897197	0.439722	0.657108	0.582751	0.761863	0.682447	0.802268	1	0.872819	0.263149	0.0535882	0.345549	0.23268
Yeast VPS38	0.593457	0.349079	0.275664	0.437237	0.401136	0.418866	0.200548	0.633528	0.734226	0.717845	0.867355	0.816816	0.899663	0.872819	1	0.327376	0.155493	0.414004	0.358073
HEK Stability	0.370803	0.188566	0.438092	0.513914	0.506492	0.147774	0.235254	0.399117	0.452202	0.41912	0.364422	0.370796	0.379074	0.263149	0.327376	1	0.549946	0.54282	0.536772
Yeast Abundance	0.246557	0.0288123	0.242599	0.27866	0.682622	0.42366	0.26224	0.359883	0.270639	0.316087	0.219654	0.229133	0.268432	0.0535882	0.155493	0.549946	1	0.292852	0.253142
SNAP2	0.710664	0.565587	0.834949	0.681953	0.441413	0.139995	0.295237	0.65613	0.656829	0.636793	0.558706	0.586907	0.501864	0.345549	0.414004	0.54282	0.292852	1	0.847666
CADD	0.580847	0.435412	0.580351	0.653552	0.593637	0.190608	0.281608	0.610434	0.571961	0.593601	0.502793	0.54493	0.448028	0.23268	0.358073	0.536772	0.253142	0.847666	1

### Sheet: p-value
	HEK pAKT/AKT	Fly Eclosion	Worm Chemotaxis	Rat Axon	Rat Soma	Rat PSD95	Rat TDL	Yeast VAC14	Yeast VAC7	Yeast FIG4	Yeast VAM3	Yeast VAM7	Yeast YPT7	Yeast VPS30	Yeast VPS38	HEK Stability	Yeast Abundance	SNAP2	CADD
HEK pAKT/AKT	0	0	1.96854e-05	0.000446902	0.180816	0.30915	0.134812	0	0	0	0	0	1.68399e-12	2.34579e-06	1.19652e-10	9.86516e-05	0.0154516	0	1.55566e-10
Fly Eclosion	0	0	0.000909341	0.00383081	0.625302	0.298086	0.0325119	2.69118e-13	2.18214e-11	1.40421e-12	1.44575e-07	2.73731e-08	0.000248204	0.00888914	0.000987272	0.0839365	0.793508	2.07298e-08	3.48319e-05
Worm Chemotaxis	1.96854e-05	0.000909341	0	0.00584315	0.212908	0.543636	0.559793	0.000940602	0.00325274	0.00264248	0.0404042	0.0140187	0.163975	0.349911	0.25332	0.0606456	0.316959	8.70508e-06	0.00918508
Rat Axon	0.000446902	0.00383081	0.00584315	0	0.227991	0.222281	0.457314	0.019637	0.0144243	0.0350921	0.0370807	0.0524721	0.055635	0.12125	0.0612082	0.0243953	0.247987	0.00129943	0.00240809
Rat Soma	0.180816	0.625302	0.212908	0.227991	0	0.0111046	0.0251165	0.137571	0.109546	0.167856	0.0248301	0.0559948	0.0727305	0.04077	0.0887269	0.0269032	0.00127968	0.0584972	0.00737129
Rat PSD95	0.30915	0.298086	0.543636	0.222281	0.0111046	0	0.000264539	0.465356	0.245405	0.389736	0.291173	0.44975	0.108346	0.227548	0.0742661	0.54602	0.0706754	0.567578	0.434424
Rat TDL	0.134812	0.0325119	0.559793	0.457314	0.0251165	0.000264539	0	0.227771	0.192625	0.281938	0.3697	0.35252	0.488508	0.714912	0.410375	0.33228	0.278099	0.219775	0.242809
Yeast VAC14	0	2.69118e-13	0.000940602	0.019637	0.137571	0.465356	0.227771	0	0	0	0	0	4.44089e-16	5.2678e-06	1.95888e-12	4.68358e-05	0.000316526	5.29576e-13	4.02625e-11
Yeast VAC7	0	2.18214e-11	0.00325274	0.0144243	0.109546	0.245405	0.192625	0	0	0	0	0	0	1.50546e-13	0	2.94844e-06	0.00765455	4.90719e-13	1.1494e-09
Yeast FIG4	0	1.40421e-12	0.00264248	0.0350921	0.167856	0.389736	0.281938	0	0	0	0	0	0	2.48017e-10	0	1.74428e-05	0.00170517	4.01768e-12	1.84242e-10
Yeast VAM3	0	1.44575e-07	0.0404042	0.0370807	0.0248301	0.291173	0.3697	0	0	0	0	0	0	0	0	0.000225132	0.0315314	4.01039e-09	1.78589e-07
Yeast VAM7	0	2.73731e-08	0.0140187	0.0524721	0.0559948	0.44975	0.35252	0	0	0	0	0	0	7.32747e-15	0	0.000170937	0.02473	4.08796e-10	9.46541e-09
Yeast YPT7	1.68399e-12	0.000248204	0.163975	0.055635	0.0727305	0.108346	0.488508	4.44089e-16	0	0	0	0	0	0	0	0.00011851	0.00818472	2.20435e-07	4.71045e-06
Yeast VPS30	2.34579e-06	0.00888914	0.349911	0.12125	0.04077	0.227548	0.714912	5.2678e-06	1.50546e-13	2.48017e-10	0	7.32747e-15	0	0	0	0.00884656	0.604075	0.000604254	0.022529
Yeast VPS38	1.19652e-10	0.000987272	0.25332	0.0612082	0.0887269	0.0742661	0.410375	1.95888e-12	0	0	0	0	0	0	0	0.00100028	0.130338	3.03899e-05	0.000341019
HEK Stability	9.86516e-05	0.0839365	0.0606456	0.0243953	0.0269032	0.54602	0.33228	4.68358e-05	2.94844e-06	1.74428e-05	0.000225132	0.000170937	0.00011851	0.00884656	0.00100028	0	6.49133e-09	4.51378e-09	6.04412e-09
Yeast Abundance	0.0154516	0.793508	0.316959	0.247987	0.00127968	0.0706754	0.278099	0.000316526	0.00765455	0.00170517	0.0315314	0.02473	0.00818472	0.604075	0.130338	6.49133e-09	0	0.00397671	0.013828
SNAP2	0	2.07298e-08	8.70508e-06	0.00129943	0.0584972	0.567578	0.219775	5.29576e-13	4.90719e-13	4.01768e-12	4.01039e-09	4.08796e-10	2.20435e-07	0.000604254	3.03899e-05	4.51378e-09	0.00397671	0	0
CADD	1.55566e-10	3.48319e-05	0.00918508	0.00240809	0.00737129	0.434424	0.242809	4.02625e-11	1.1494e-09	1.84242e-10	1.78589e-07	9.46541e-09	4.71045e-06	0.022529	0.000341019	6.04412e-09	0.013828	0	0
